# Differential dropout analysis captures biological variation in single-cell RNA sequencing data

**DOI:** 10.1101/2021.02.01.429187

**Authors:** Gerard A. Bouland, Ahmed Mahfouz, Marcel J.T. Reinders

## Abstract

Single-cell RNA sequencing data is characterized by a large number of zero counts, yet there is growing evidence that these zeros reflect biological variation rather than technical artifacts. We propose differential dropout analysis (DDA) to identify the effects of biological variation in single-cell RNA sequencing data. Using 16 publicly available and simulated datasets, we show that DDA accurately detects biological variation and can assess the relative abundance of transcripts more robustly than methods relying on counts. DDA is available at https://github.com/gbouland/DDA.
