## Supplemental Table 1 for "Differential dropout analysis captures biological variation in single-cell RNA sequencing data"

### Sheet: Sheet1
	Dataset	No. Unique individuals	No. Cells	No. Genes	Contrasting subpopulation defined by:	subpopulations defined by:	Description	Protocol	Download source	Reference
1	Alzeheimer's Disease (AD)	14	13214	10850	Control vs AD	Cell type	Entorhinal cortex	10x Chromium	http://adsn.ddnetbio.com/	https://www.nature.com/articles/s41593-019-0539-4
2	Major Depressive Disorder (MDD)	34	78886	30062	Control vs MDD	Cell type	Prefrontal cortex	10x Chromium	https://www.ncbi.nlm.nih.gov/geo/query/acc.cgi?acc=GSE144136	https://www.nature.com/articles/s41593-020-0621-y
3	Type 2 Diabetes (T2D)	10	3514	26271	Control vs T2D	Cell type	Pancreas	Smart-seq2	https://www.ebi.ac.uk/arrayexpress/experiments/E-MTAB-5061/	https://doi.org/10.1016/j.cmet.2016.08.020
4	Coronavirus Disease 2019 (COVID19)	13	44721	26361	Control vs COVID19	Cell type	PBMCs	Seq-Well	https://www.covid19cellatlas.org/index.patient.html	https://www.nature.com/articles/s41591-020-0944-y
5	Lung adenocarcinoma (LUAD, Lung)	22	88144	29634	Normal tissue vs cancerous tissue	Cell type	Lung	10x Chromium	https://www.ncbi.nlm.nih.gov/geo/query/acc.cgi?acc=GSE131907	https://www.nature.com/articles/s41467-020-16164-1
6	Lung adenocarcinoma (LUAD, Lymph node)	17	54577	29634	Normal tissue vs cancerous tissue	Cell type	Lymph node	10x Chromium	https://www.ncbi.nlm.nih.gov/geo/query/acc.cgi?acc=GSE131907	https://www.nature.com/articles/s41467-020-16164-1
7	Four cancers (T-cells)	14	132549	22815	Normal tissue vs cancerous tissue	Tissue type	Colon, Endo, Lung, Renal	10x Chromium	https://www.ncbi.nlm.nih.gov/geo/query/acc.cgi?acc=GSE139555	https://www.nature.com/articles/s41586-020-2056-8
8	Aging Mouse Atlas FACS	14	74157	22966	3m vs 24m	Tissue type	Aging mouse	Smart-seq2	https://www.ncbi.nlm.nih.gov/geo/query/acc.cgi?acc=GSE132042	https://www.nature.com/articles/s41586-020-2496-1
9	Aging Mouse Atlas Droplet	11	83262	20138	3m vs 24m	Tissue type	Aging mouse	10x Chromium	https://www.ncbi.nlm.nih.gov/geo/query/acc.cgi?acc=GSE132042	https://www.nature.com/articles/s41586-020-2496-1
10	Allen Brain Atlas (Medialis temporalis Gyrus)	8	14689	48304	Inhibitory neurons vs Excitatory Neurons	Sub region	Medialis temporalis Gyrus	Smart-Seq v4	https://portal.brain-map.org/atlases-and-data/rnaseq	https://www.nature.com/articles/s41586-019-1506-7
11	Colorectal Cancer	23	63502	27946	Normal tissue vs cancerous tissue	Cell type	Colon CRC cells	10x Chromium	https://www.ncbi.nlm.nih.gov/geo/query/acc.cgi?acc=GSE132465	https://www.nature.com/articles/s41588-020-0636-z
12	Cortex Neurons	5	9451	28985	Inhibitory neurons vs Excitatory Neurons	Cell type	Cortex	10x Chromium	https://www.ncbi.nlm.nih.gov/geo/query/acc.cgi?acc=GSE140231	https://www.nature.com/articles/s41467-020-17876-0
13	Cortex Oligodendrocytes	5	307	28985	OPC vs ODC	Cell type	Cortex	10x chromium	https://www.ncbi.nlm.nih.gov/geo/query/acc.cgi?acc=GSE140231	https://www.nature.com/articles/s41467-020-17876-0
14	Substantia Nigra	7	4711	28985	OPC vs ODC	Cell type	Substantia Nigra	10x chromium	https://www.ncbi.nlm.nih.gov/geo/query/acc.cgi?acc=GSE140231	https://www.nature.com/articles/s41467-020-17876-0
15	Cancer atlas (1)	171	33346	50705	Regulatory T cells vs T helper cells	Dataset / Cancer- and tissue type	Cancer atlas	Multiple	https://zenodo.org/record/4036020#.YBK7cYt7kuW	https://www.biorxiv.org/content/10.1101/2020.10.26.354829v1
16	Cancer atlas (2)	162	30105	48942	Naive-memory CD4 T cells vs Transitional memory CD4 T cells	Dataset / Cancer- and tissue type	Cancer atlas	Multiple	https://zenodo.org/record/4036020#.YBK7cYt7kuW	https://www.biorxiv.org/content/10.1101/2020.10.26.354829v1
